# Patterns of genetic variability in genomic regions with low rates of recombination

**DOI:** 10.1101/739888

**Authors:** Hannes Becher, Benjamin C. Jackson, Brian Charlesworth

**Affiliations:** Institute of Evolutionary Biology, School of Biological Sciences, University of Edinburgh, Charlotte Auerbach Road, Edinburgh EH9 3FL

## Abstract

Surveys of DNA sequence variation have shown that the level of genetic variability in a genomic region is often strongly positively correlated with its rate of crossing over (CO) [1–3]. This pattern is caused by selection acting on linked sites, which reduces genetic variability and can also cause the frequency distribution of segregating variants to contain more rare variants than expected without selection (skew). These effects of selection may involve the spread of beneficial mutations (selective sweeps, SSWs), the elimination of deleterious mutations (background selection, BGS) or both together, and are expected to be stronger with lower rates of crossing over [1–3]. However, in a recent study of human populations, the skew was reduced in the lowest CO regions compared with regions with somewhat higher CO rates [4]. A similar pattern is seen in the population genomic studies of *Drosophila simulans* described here. We propose an explanation for this paradoxical observation, and validate it using computer simulations. This explanation is based on the finding that partially recessive, linked deleterious mutations can increase rather than reduce neutral variability when the product of the effective population size (*N*_*e*_) and the selection coefficient against homozygous carriers of mutations (*s*) is ≤ 1, i.e. there is associative overdominance (AOD) rather than BGS [5]. We show that AOD can operate in a genomic region with a low rate of CO, opening up a new perspective on how selection affects patterns of variability at linked sites.
