## Supplementary material for "Patterns of genetic variability in genomic regions with low rates of recombination": GZ-compressed archive of supplemental tables (XLSX): ST1_Delta-theta-metanalysis.xlsx

### Sheet: Sheet1
Species and chromosome	Reference	Type of site	Pi	Theta-w	Delta-theta		A only: Pi	Theta-w	Delta-theta
Mel-2-NC	Campos et al. 2014	Syn.	0.00221	0.00254	0.13		0.00221	0.00254	0.13
Mel-3-NC	Campos et al. 2014	Syn.	0.00163	0.0016	-0.0188		0.00163	0.0016	-0.0188
Mel-dot	Campos et al. 2014	Syn.	0.000807	0.00102	0.208		0.000807	0.00102	0.208
Mel-X-centromere	Campos et al. 2014	Syn.	0.00444	0.00442	-0.000452		0.00287	0.00358	0.1971
Mel-X-telomere	Campos et al. 2014	Syn.	0.00183	0.00215	0.149		0.0153	0.02	0.235
Sim-2-NC (Madagascar)		4-fold	0.00287	0.00358	0.1971		0.001499	0.001755	0.154
Sim-3-NC (Madagascar)		4-fold	0.0153	0.02	0.235		0.0029	0.00329	0.119
Sim-dot (Madagascar)		4-fold	0.001499	0.001755	0.154		0.00049	0.00065	0.246
Sim-X-t (Madagascar)		4-fold	0.001747	0.00311	0.4381		0.000853	0.000951	0.103
Sim-X-c (Madagascar)		4fold	0.006766	0.00973	0.305		0.000205	0.000367	0.441
Am-dot	Betancourt et al. 2009	Syn.	0.0029	0.00329	0.119
Yak-dot	Arguello et al. 2010	All	0.00049	0.00065	0.246
Pse-dot	Chang and Larracuente 2017	All	0.000853	0.000951	0.103
Mir-dot	Chang and Larracuente 2017	All	0.000205	0.000367	0.441
Total			0.043547	0.055163	2.70595		0.028764	0.035753	1.8143
Mean			0.0031105	0.00394021	0.193282		0.0028764	0.0035753	0.18143
S.d.			0.00390883	0.007724	0.2199				0.11968
S.e			0.00104	0.00206	0.0517				0.0378
							0.1954
Overall Delta-theta	0.2105
(calculated from mean pi and theta over all datasets)
References
Arguello, JR et al. 2010 Mol. Biol. Evol. 27:848	27: 848-861
Betancourt, AJ et al. 2009 Curr. Biol 19:655-660
Campos, J.L. et al. 2014 Mol. Biol. Evol.31:1010-1028
