## Supplementary material for "Patterns of genetic variability in genomic regions with low rates of recombination": GZ-compressed archive of supplemental tables (XLSX): ST2_Haplotypes-MD-2.xlsx

### Sheet: Sheet1
		40027	40102	40149	40648	40653
		0	0	0	0	0
		0	0	0	0	0
		0	0	0	0	0
		0	0	0	0	0
		0	0	0	0	0
		0	0	0	0	0
		0	0	0	0	0
		0	0	0	1	0
		0	0	0	1	0
		0	0	0	1	0
		0	0	0	1	0
		0	0	0	1	0
		1	0	0	0	0
		1	1	1	0	1
		1	1	1	0	0
		1	1	1	0	0
		1	1	1	0	0
		1	1	1	1	0
		1	1	1	1	0
		1	1	1	1	0
